# Speed-independent modulation of locomotor gait preference by sensory feedback in mice

**DOI:** 10.1101/2023.03.18.533262

**Authors:** Zane Mitrevica, Andrew J Murray

## Abstract

Locomotion is one of the most ubiquitous motor actions in the animal kingdom, essential for behaviours as diverse as foraging, migration, and escape. Successful execution of all these tasks relies on continual adjustment of locomotor gait in line with the behavioural demand for speed as well as the terrain. Failure in this process would disrupt locomotor smoothness, raise its energetic cost, and increase the risk of injury due to skeletal stress [1, 2]. Animals avoid these scenarios, in part, by transitioning from left-right alternating (walk, trot) to synchronous (gallop, bound) gaits as they increase the speed [3, 4]. However, this relationship is not deterministic [5, 6] and its connection to biomechanical factors, like the loading of limbs [7, 8], is unclear. To address this, we developed a head-fixed locomotor paradigm that decouples the speed- and leg loading-related influences on gait by combining optogenetic stimulation of an established speed-control pathway [9, 10] with head height or surface incline modulation. We found a pronounced speed-independent shift in homolateral limb coordination from strict alternation to a gallop-like pattern at upward oriented body postures and upsloping terrains. Both conditions are associated with greater relative loading of the hindlimbs and have a consistent effect on gait preference during head-fixed and head-free locomotion. These results suggest that mice use proprioceptive feedback from the limbs to coordinate their gait across speeds and environments, and implicate ipsilateral control mechanisms in this process. More broadly, our work serves as a principled entry point to a behaviour-driven study of gait circuits.
