## Supplemental Table 1 for "Speed-independent modulation of locomotor gait preference by sensory feedback in mice"

### Sheet: Tabelle1
Force sensors
Y ∼ fixed terms + random terms			snout-hump angle (deg)	Whind	Wfore	Whead	COPAP	COPML
1	Y ∼ weight-adjusted head height + mouse ID	pLINEAR	2.9e-60	0.01	1.1e-46	1.8e-48	2e-46	0.3
		pQUADRATIC	1.2e-05	9.6e-06	3.4e-11	5.8e-07	2.7e-07	0.1
		R2m	0.77	0.13	0.57	0.55	0.52	0.01
		R2c	0.84	0.36	0.76	0.78	0.78	0.27
2	Y ∼ snout-hump angle + mouse ID	pLINEAR		0.4	9.3e-42	6.2e-41	4.9e-52	0.8
		R2m		0.003	0.63	0.59	0.68	0.0004
		R2c		0.23	0.72	0.72	0.8	0.27
3	Y ∼ incline + head height + mouse ID	pINCLINE-LINEAR	2.5e-49	2.6e-73	9.5e-36	4.3e-22	1.5e-94	0.05
		pINCLINE-QUADRATIC		1.8e-09	6e-18	1.1e-23
		pHEAD-HEIGHT-LINEAR	4e-35	3e-05	3.5e-16	3e-17	6.8e-05	0.01
		R2m	0.41	0.33	0.37	0.16	0.71	0.03
		R2c	0.77	0.85	0.67	0.85	0.77	0.17
		AIC	1763	-56	-199	77	-314	-466
4	Y ∼ incline + head height + snout-hump angle + mouse ID	pINCLINE-LINEAR		1.1e-31	1.3e-18	4.4e-05	3e-48
		pINCLINE-QUADRATIC		4.5e-11	4.5e-17	3.6e-25
		pHEAD-HEIGHT-LINEAR		0.7	2.6e-11	8.5e-06	2.2e-10
		pANGLE-LINEAR		4.7e-10	0.63	1.1e-05	3e-07
		R2m		0.44	0.37	0.22	0.76
		R2c		0.84	0.68	0.83	0.78
		AIC		-86	-176	61	-311
5	Y ∼ incline + head height + snout-hump angle + rH position + mouse ID	pINCLINE-LINEAR		6.3e-30	2.7e-17	7e-05	1.7e-46
		pINCLINE-QUADRATIC		1e-10	4.8e-17	1e-24
		pHEAD-HEIGHT-LINEAR		0.65	3e-11	1.3e-05	1.3e-11
		pANGLE-LINEAR		6e-09	0.79	2.7e-05	2.2e-05
		pPOSITION-LINEAR		0.66	0.53	0.98	0.006
		R2m		0.44	0.37	0.22	0.77
		R2c		0.84	0.68	0.83	0.79
		AIC		-70	-159	78	-301
Passive treadmill
Y ∼ fixed terms + random terms			Y (linear)
			snout-hump angle (deg)	median speed (cm/s)	max speed (cm/s)	latency (s)	duration (fraction of stimulus)
6	Y ∼ stim frequency + trial type + mouse ID	pFREQUENCY-LINEAR		7.7e-42	3.3e-34	0.07	6.5e-08
		pTYPE-LINEAR		2.8e-06	1.1e-09	0.68	0.03
		R2m		0.09	0.1	0.003	0.02
		R2c		0.47	0.34	0.08	0.34
		AIC		11536	12840	-791	-890
7	Y ∼ stim frequency + snout-hump angle + trial type + mouse ID	pFREQUENCY-LINEAR		5.2e-43	1.4e-34	0.07	5.2e-08
		pANGLE-LINEAR		4.7e-14	5.5e-08	0.7	0.02
		pTYPE-LINEAR		0.002	1e-06	0.74	0.009
		R2m		0.13	0.13	0.003	0.03
		R2c		0.47	0.33	0.08	0.37
		AIC		11483	12812	-777	-882
8	Y ∼ weight-adjusted head height + setup + mouse ID	pHEAD-HEIGHT-LINEAR	~0	1.3e-22
		pHEAD-HEIGHT-QUADRATIC	9.8e-23	1.7e-13
		pTREADMILL-LOCOM-VS-FORCESENSORS	0.009
		pTREADMILL-LOCOM-VS-STATIONARY	0.000284
		R2m	0.64	0.24
		R2c	0.85	0.68
		AIC		3361
Passive treadmill
Y ∼ fixed terms + random terms			Y (circular, head height trials)
			homolateral limb		diagonal limb		homologous limb
9	Y ∼ speed + snout-hump angle (cat) + mouse ID	speed HPDSSDO	* (1.16,1.46)		n.s. (0.1,0.39)		n.s. (-0.59,0.42)
		angle1:angle2 HPDSSDO	n.s. (0.001,0.19)
		angle1:angle3 HPDSSDO			* (0.38,2.77)
		angle2:angle3 HPDSSDO			* (0.26,2.61)
		all other angle pairs	*		n.s.		n.s.
10	Y ∼ speed + mouse ID	WAIC2	35030
		speed HPDSSDO	* (0.57,0.68)
11	Y ∼ speed * snout-hump angle + mouse ID	WAIC2	33281
		speed HPDSSDO	* (-0.73,-0.55)
		angle HPDSSDO	* (0.53,0.71)
		speed x angle HPDSSDO	* (0.55,0.73)
12	Y ∼ speed * snout-hump angle + reference hindlimb (cat) + mouse ID	WAIC2	30070
		speed HPDSSDO	* (-0.78,-0.61)
		angle HPDSSDO	* (0.58,0.75)
		ref limb HPDSSDO	n.s. (-0.12,-0.02)
		speed x angle HPDSSDO	* (0.60,0.77)
13	Y ∼ speed * snout-hump angle + weight + mouse ID	WAIC2	32615
		speed HPDSSDO	* (-0.76,-0.58)
		angle HPDSSDO	* (0.55,0.74)
		weight HPDSSDO	* (-0.79,-0.59)
		speed x angle HPDSSDO	* (0.58,0.76)
14	Y ∼ speed * snout-hump angle + sex (cat) + mouse ID	WAIC2	33174
		speed HPDSSDO	* (-0.81,-0.54)
		angle HPDSSDO	* (0.51,0.77)
		sex HPDSSDO	* (-0.16,0.29)
		speed x angle HPDSSDO	* (0.54,0.81)
Passive treadmill
Y ∼ fixed terms + random terms			Y (circular, incline trials)
			homolateral limb		diagonal limb		homologous limb
15	Y ∼ speed + snout-hump angle (cat) + incline (cat) + mouse ID	speed HPDSSDO	* (0.37,0.89)		n.s. (1.16,1.46)		n.s. (-0.71,0.84)
		incline1:incline2 HPDSSDO	n.s. (0.07,0.21)
		incline2:incline4 HPDSSDO			* (0.46,2.91)
		incline3:incline4 HPDSSDO			* (0.30,3.07)		* (0.01,0.53)
		incline3:incline5 HPDSSDO			* (0.18,2.96)
		incline4:incline5 HPDSSDO			* (0.05,2.92)
		all other angle pairs	*		n.s.		n.s.
16	Y ∼ speed + mouse ID	WAIC2	30466
		speed HPDSSDO	* (-0.82,-0.61)
17	Y ∼ speed * snout-hump angle + mouse ID	WAIC2	29835
		speed HPDSSDO	* (0.83,-0.63)
		angle HPDSSDO	* (0.63,0.83)
		speed x angle HPDSSDO	n.s. (-0.76,0.82)
18	Y ∼ speed + snout-hump angle * incline + mouse ID	WAIC2	29716
		speed HPDSSDO	* (-0.82,-0.63)
		angle HPDSSDO	* (0.63,0.83)
		incline HPDSSDO	* (-0.82,-0.62)
		speed x angle HPDSSDO	* (-0.82,-0.62)
19	Y ∼ speed + snout-hump angle + incline + reference hindlimb (cat) + mouse ID	WAIC2	29845
		speed HPDSSDO	* (-0.82,-0.63)
		angle HPDSSDO	* (0.63,0.82)
		incline HPDSSDO	* (0.63,0.82)
		ref limb HPDSSDO	n.s. (-0.05,0.09)
		speed x angle HPDSSDO	* (-0.81,-0.63)
20	Y ∼ speed + snout-hump angle + incline + weight + mouse ID	WAIC2	29845
		speed HPDSSDO	* (-0.81,-0.64)
		angle HPDSSDO	* (0.63,0.80)
		incline HPDSSDO	* (0.64,0.81)
		weight HPDSSDO	* (-0.84,-0.63)
		speed x angle HPDSSDO	* (-0.81,-0.64)
21	Y ∼ speed + snout-hump angle + incline + sex (cat) + mouse ID	WAIC2	29770
		speed HPDSSDO	* (-0.887,-0.56)
		angle HPDSSDO	* (0.55,0.96)
		incline HPDSSDO	* (0.58,0.86)
		sex HPDSSDO	* (-0.02, 0.48)
		speed x angle HPDSSDO	* (-0.94,-0.53)
Motorised treadmill
Y ∼ fixed terms + random terms			Y (linear) = snout-hump angle
			zero incline cohort			incline cohort
22	Y ∼ lF phase (cat) + speed + (incline) + mouse ID	plFphase	1.82e-85			2.2e-284
		pspeed	1.5e-05			2.9e-12
		pincline				~0
		pspeedXphase	9.3e-10			1.8e-07
Y ∼ fixed terms + random terms			Y (circular) = homolateral phase
			zero incline cohort			incline cohort
23	Y ∼ speed * snout-hump angle + mouse ID	WAIC2	16365
		speed HPDSSDO	* (-2.33,-2.11)
		angle HPDSSDO	* (2.07,2.30)
		speed x angle HPDSSDO	n.s. (-2.30,2.33)
24	Y ∼ speed + snout-hump angle + reference limb + mouse ID	WAIC2	16714
		speed HPDSSDO	* (-2.31,-2.07)
		angle HPDSSDO	* (2.04,2.27)
		ref limb HPDSSDO	* (0.04,0.08)
25	Y ∼ speed + snout-hump angle * incline + mouse ID	WAIC2
		speed HPDSSDO				* (-2.27,-1.95)
		angle HPDSSDO				* (1.91,2.23)
		incline HPDSSDO				* (1.95,2.27)
		angle x incline HPDSSDO				n.s. (-2.22,2.22)
26	Y ∼ speed + snout-hump angle * incline + reference limb + mouse ID	speed HPDSSDO				* (-2.26,-1.97)
		angle HPDSSDO				* (1.93,2.23)
		incline HPDSSDO				* (1.96,2.25)
		ref limb HPDSSDO				* (0.01,0.05)
